# A schema for digitized surface swab site metadata in open-source DNA sequence databases

**DOI:** 10.1101/2022.12.15.520583

**Authors:** Barry Feng, Devin Daeschel, Damion Dooley, Emma Griffiths, Marc Allard, Ruth Timme, Yi Chen, Abigail B. Snyder

**Author notes:** Corresponding Author: Abigail Snyder.

## Abstract

Large, open-source DNA sequence databases have been generated, in part, through the collection of microbial pathogens from swabbing surfaces in built environments. Analyzing these data in aggregate through public health surveillance requires digitization of the complex, domain-specific metadata associated with swab site locations. However, the swab site location information is currently collected in a single, free-text “isolation source” field promoting generation of poorly detailed descriptions with varying word order, granularity, and linguistic errors, making automation difficult and reducing machine-actionability. We assessed 1,498 free-text swab site descriptions generated during routine foodborne pathogen surveillance. The lexicon of free-text metadata was evaluated to determine the informational facets and quantity of unique terms used by data collectors. Open Biological Ontologies (OBO) foundry libraries were used to develop hierarchical vocabularies connected with logical relationships to describe swab site locations. Five informational facets described by 338 unique terms were identified via content analysis. Term hierarchy facets were developed as were statements (called axioms) about how entities within these five domains were related. The schema developed through this study has been integrated into a publicly available pathogen metadata standard, facilitating ongoing surveillance and investigations. The One Health Enteric Package is available at NCBI BioSample beginning in 2022. Collective use of metadata standards increases the interoperability of DNA sequence databases, enabling large-scale approaches to data sharing, artificial intelligence, and big-data solutions to food safety.

**IMPORTANCE:** Regular analysis of whole genome sequence data in collections such as NCBI’s Pathogen Detection Database is used by many public health organizations to detect outbreaks of infectious disease. However, isolate metadata in these databases are often incomplete and poor quality. These complex raw metadata must often be re-organized and manually formatted for use in aggregate analysis. These processes are inefficient and time-consuming, increasing the interpretative labor needed by public health groups to extract actionable information. Future use of open genomic epidemiology networks will be supported through the development of an internationally applicable vocabulary system to describe swab site locations.
