## Supplementary material for "A schema for digitized surface swab site metadata in open-source DNA sequence databases": ROBOT FILE

### Sheet: Sheet1
Ontology ID	label	parent class	definition	definition cross reference	comment	comment cross reference	editors note	exact synonym	broad synonym	narrow synonym	related synonym	in subset	cross reference	subclass axiom	creation date	created by
ID	A label	SC %	AL IAO:0000115@en	>AI oboInOwl:hasDbXref SPLIT=|	AL rdfs:comment@en	>AI oboInOwl:hasDbXref SPLIT=|	AL IAO:0000116@en	AL oboInOwl:hasExactSynonym@en SPLIT=|	AL oboInOwl:hasBroadSynonym@en SPLIT=|	AL oboInOwl:hasNarrowSynonym@en SPLIT=|	AL oboInOwl:hasRelatedSynonym@en SPLIT=|	A oboInOwl:inSubset SPLIT=|	AI oboInOwl:hasDbXref SPLIT=|	SC %	AT oboInOwl:creation_date^^xsd:dateTime	AI oboInOwl:created_by SPLIT=|
ENVO:03501356	conveyor system	system	A system which is composed of one or more machines that can continuously transport material from one location to at least one other location.	http://vocab.getty.edu/page/aat/300024559 | https://www.conveyorsystemsltd.co.uk/news/168/126/Roller-Conveyor-vs-Belt-Conveyor.htm				conveyor equipment	conveyor					'has part' some motor	2021-12-09T00:00:00Z	https://orcid.org/0000-0002-2738-824X
ENVO:03501357	manufacturing equipment	manufactured product	A manufactured product which is capable of some manufacturing process.	https://en.wikipedia.org/wiki/Category:Industrial_equipment										'capable of' some 'manufacturing process'	2021-12-09T00:00:00Z	https://orcid.org/0000-0002-2738-824X
ENVO:03501358	processing line	system	A system which consists of manufacturing equipment that performs manufacturing processes in a linear fashion.	https://en.wikipedia.org/wiki/Production_line				production line						'has part' some 'manufacturing equipment'	2021-12-09T00:00:00Z	https://orcid.org/0000-0002-2738-824X
ENVO:03501359	equipment frame	manufactured product	A manufactured product which is a structural system on which equipment components are mounted.	https://en.wikipedia.org/wiki/Frame											2021-12-09T00:00:00Z	https://orcid.org/0000-0002-2738-824X
ENVO:03501360	equipment leg	manufactured product	A manufactured product which positions a piece of equipment above a surface.	http://vocab.getty.edu/page/aat/300162380										'part of' some 'equipment frame'	2021-12-09T00:00:00Z	https://orcid.org/0000-0002-2738-824X
ENVO:03501362	belt conveyor system	conveyor system	A conveyor system which uses conveyer belt machines to transport material.	https://instrumentationtools.com/conveyor/										'has part' some 'conveyor belt'	2021-12-09T00:00:00Z	https://orcid.org/0000-0002-2738-824X
ENVO:03501363	conveyor belt component	manufactured product	A manufactured product which is 1) an endless belt of flexible material stretched between two drums; 2) conveys material between drum locations.	https://instrumentationtools.com/conveyor/									https://www.conveyorsystemsltd.co.uk/news/168/126/Roller-Conveyor-vs-Belt-Conveyor.htm		2021-12-09T00:00:00Z	https://orcid.org/0000-0002-2738-824X
ENVO:03501364	packaging equipment	manufacturing equipment	A manufacturing equipment piece which is used to package material.	http://vocab.getty.edu/page/aat/300428733											2021-12-09T00:00:00Z	https://orcid.org/0000-0002-2738-824X
ENVO:03501365	bucket conveyor	conveyor system	A conveyor system which is used to transport granular material vertically in open containers.	https://instrumentationtools.com/conveyor/											2021-12-09T00:00:00Z	https://orcid.org/0000-0002-2738-824X
ENVO:03501366	screw conveyor	conveyor system	A conveyor system which consists of a helicoid flight mounted in a tube or shaft.	https://instrumentationtools.com/conveyor/											2021-12-09T00:00:00Z	https://orcid.org/0000-0002-2738-824X
ENVO:03501367	pneumatic conveyor	conveyor system	A conveyor system which transports dry bulk particulate or granular material through a pipeline by a stream of gas.	https://instrumentationtools.com/conveyor/											2021-12-09T00:00:00Z	https://orcid.org/0000-0002-2738-824X
ENVO:03501368	conveyor roller	manufactured product	A manufactured product which is a cylindrical (or approximately cylindrical) item used under a heavy object to facilitate moving it.	https://en.wiktionary.org/wiki/roller	Usually several conveyor rollers are organized in a linear fashion to convey an object between locations.										2021-12-09T00:00:00Z	https://orcid.org/0000-0002-2738-824X
ENVO:03501369	seam surface	spatial region	A two-dimensional spatial region where one material entity touches or is attached to itself or another material entity along some length which is exposed to an environment.	http://vocab.getty.edu/page/aat/300228472											2021-12-09T00:00:00Z	https://orcid.org/0000-0002-2738-824X
ENVO:03501370	stagnant water	liquid water	A liquid water which is exposed to air and has no current or flow.	https://en.wikipedia.org/wiki/Water_stagnation					standing water						2021-12-09T00:00:00Z	https://orcid.org/0000-0002-2738-824X
